# Host metabolic pathways essential for malaria and related hemoparasites in the infection of nucleated cells

**DOI:** 10.1101/2023.09.27.559824

**Authors:** Marina Maurizio, Maria Masid, Kerry Woods, Reto Caldelari, John G. Doench, Arunasalam Naguleswaran, Denis Joly, Martín González Fernández, Jonas Zemp, Mélanie Borteele, Vassily Hatzimanikatis, Volker Heussler, Sven Rottenberg, Philipp Olias

## Abstract

Apicomplexan parasite diseases, including malaria (*Plasmodium*) and theileriosis (*Theileria*), pose a significant threat to global health and the socioeconomic well-being of low-income countries. Despite recent advances, the common host metabolic proteins essential for these highly auxotrophic pathogens remain elusive. Here, we present a comprehensive investigation integrating a metabolic model of *P. falciparum* parasites in hepatocytes and a genome-wide CRISPR screen targeting *Theileria* schizont-infected macrophages. We reveal unifying host metabolic enzymes critical for the intracellular survival of these related hematozoa. We show that pathways such as host purine and heme biosynthesis are essential for both *Theileria* survival and *Plasmodium* liver development, while genes involved in glutathione and polyamine biosynthesis are predicted to be essential for *Plasmodium* only under certain metabolic conditions. Our work highlights the importance of host porphyrins for the viability of liver-stage *Plasmodium*. Shared parasite vulnerabilities provide a resource for exploring alternative therapeutic approaches to combat these crippling diseases.
