## Supplemental Table 5 for "Host metabolic pathways essential for malaria and related hemoparasites in the infection of nucleated cells"

### Sheet: enrichment
Enrichment FDR	nGenes	Pathway Genes	Fold Enrichment	Pathway	URL	Genes
9.35263e-18	36	217	6.99043	Viral transcription	http://amigo.geneontology.org/amigo/term/GO:0019083	RPS20 NUP160 POLR2B RPL18 NUP133 RPL31 RPS5 RPL6 NUP50 POLR2F EP300 SNW1 RAE1 RPL28 RPL34 NUP107 RPS12 NUP43 SMARCA4 RPL27 CDK9 RPS27A RPS3A NUP205 RPL9 POLR2H RPL27A RPSA RPL35A RPS23 GTF2F2 RPL37A RPS4X RPL39 RPS29 UBA52
2.47117e-23	53	367	6.08515	Ribosome biogenesis	http://amigo.geneontology.org/amigo/term/GO:0042254	MTREX LSG1 MRTO4 RPL18 RPL31 NLE1 DIS3 RPS5 RPL6 PES1 RBFA GTPBP10 RPL28 C1QBP UTP6 RPL34 RRP9 WDR75 EBNA1BP2 NSUN4 EXOSC8 DDX54 MPHOSPH10 RPP40 RPL27 RAN NIP7 GNL2 LTV1 PWP1 RSL24D1 ISG20L2 NHP2 UTP23 NIFK RRP1 RPL9 WDR43 NSA2 DCAF13 RPUSD4 RPL27A RPSA EXOSC10 RPL35A TBL3 RPS27L RPF2 RPL37A RPL39 DDX3X UBA52 PWP2
6.20515e-27	68	535	5.3557	Ribonucleoprotein complex biogenesis	http://amigo.geneontology.org/amigo/term/GO:0022613	MTREX LSG1 MRTO4 RPL18 RPL31 NLE1 DDX1 DIS3 RPS5 RPL6 SF3A1 PES1 EIF3D EIF5 RBFA EIF3E YJU2 GTPBP10 RPL28 C1QBP UTP6 RPL34 RRP9 WDR75 SF3B1 EBNA1BP2 NSUN4 EXOSC8 DDX54 MPHOSPH10 RPP40 EIF2S2 RPL27 RAN NIP7 GNL2 LTV1 PWP1 RSL24D1 ISG20L2 NHP2 EIF3H UTP23 EIF3M NIFK RRP1 RPL9 WDR43 NSA2 SLU7 DCAF13 RPUSD4 RPL27A RPSA USP39 CD2BP2 ZRSR2 EXOSC10 CLP1 RPL35A TBL3 RPS27L RPF2 RPL37A RPL39 DDX3X UBA52 P…
4.6298e-17	50	458	4.60009	MRNA catabolic proc.	http://amigo.geneontology.org/amigo/term/GO:0006402	RPS20 MRTO4 RPL18 RPL31 TNPO1 DIS3 RPS5 RPL6 PSMC6 PSMA3 PSMB5 EIF3E RPL28 PSMD3 PSMD11 RPL34 HSPA8 DDX6 RPS12 NCBP2 PSMD14 SMG7 EXOSC8 CNOT1 PSMB2 PSMA1 RPL27 PNPT1 WDR61 RPS27A METTL14 RPS3A UPF2 CNOT11 PSMC2 RPL9 RPL27A RPSA EXOSC10 PSMD1 RPL35A RPS23 RPL37A RPS4X RPL39 SMG5 RNPS1 RPS29 PPP2R2A UBA52
3.13179e-17	52	490	4.47166	NcRNA processing	http://amigo.geneontology.org/amigo/term/GO:0034470	MTREX TRIT1 MRTO4 RPL18 RPL31 DDX1 DIS3 RPL6 TRMT6 PES1 RBFA RPL28 UTP6 RPL34 RRP9 WDR75 EBNA1BP2 NSUN4 EXOSC8 HNRNPA2B1 DDX54 MPHOSPH10 RPP40 DGCR8 GTPBP3 RPL27 TOE1 MTO1 PWP1 INTS14 TPRKB NHP2 UTP23 NIFK RRP1 RPL9 WDR43 NSA2 DCAF13 RPUSD4 RPL27A EXOSC10 CLP1 RPL35A TBL3 RPF2 RPL37A TSEN15 RPL39 DDX3X UBA52 PWP2
1.76281e-17	53	501	4.45758	RNA catabolic proc.	http://amigo.geneontology.org/amigo/term/GO:0006401	RPS20 MTREX MRTO4 RPL18 RPL31 TNPO1 DIS3 RPS5 RPL6 PSMC6 PSMA3 PSMB5 EIF3E RPL28 PSMD3 PSMD11 RPL34 HSPA8 DDX6 RPS12 NCBP2 PSMD14 SMG7 SLIRP EXOSC8 CNOT1 PSMB2 PSMA1 RPL27 PNPT1 LRPPRC WDR61 RPS27A METTL14 RPS3A UPF2 CNOT11 PSMC2 RPL9 RPL27A RPSA EXOSC10 PSMD1 RPL35A RPS23 RPL37A RPS4X RPL39 SMG5 RNPS1 RPS29 PPP2R2A UBA52
2.42004e-18	60	604	4.18577	NcRNA metabolic proc.	http://amigo.geneontology.org/amigo/term/GO:0034660	LARS2 MTREX TRIT1 MRTO4 RPL18 RPL31 DDX1 DIS3 RPL6 TRMT6 PES1 RBFA RPL28 UTP6 RPL34 SEPSECS RRP9 WDR75 FARSB EBNA1BP2 NSUN4 EXOSC8 HNRNPA2B1 DDX54 MPHOSPH10 XPO5 RPP40 DGCR8 GTPBP3 QRSL1 RPL27 RAN TOE1 MTO1 PWP1 PNPT1 INTS14 TPRKB NHP2 RARS2 UTP23 NIFK RRP1 RPL9 WDR43 NSA2 DCAF13 RPUSD4 RPL27A EXOSC10 CLP1 RPL35A TBL3 RPF2 RPL37A TSEN15 RPL39 DDX3X UBA52 PWP2
6.83943e-31	100	1020	4.13106	MRNA metabolic proc.	http://amigo.geneontology.org/amigo/term/GO:0016071	RPS20 MTREX POLR2B PTCD2 MRTO4 RPL18 DHX8 RPL31 SREBF1 DDX1 TNPO1 DIS3 RPS5 RPL6 TRMT6 SF3A1 ESS2 POLR2F THOC5 PSMC6 PSMA3 SNW1 PSMB5 HTATSF1 EIF3E YJU2 RPL28 PSMD3 C1QBP PSMD11 SUPT6H RPL34 HSPA8 DDX6 RPS12 NCBP2 PSMD14 SF3B1 SMG7 TTF2 EXOSC8 HNRNPA2B1 CNOT1 PSMB2 LSM8 PSMA1 RBM39 RPL27 SNRPA1 ZC3H10 CDK9 PRPF4 CMTR1 PNPT1 BARD1 ZCRB1 WDR61 SF3B4 RPS27A FIP1L1 METTL14 RPS3A UPF2 MBNL1 SREK1 CNOT…
2.69366e-28	101	1126	3.77959	RNA processing	http://amigo.geneontology.org/amigo/term/GO:0006396	MTREX TRIT1 POLR2B PTCD2 MRTO4 RPL18 DHX8 RPL31 DDX1 DIS3 RPL6 TRMT6 SF3A1 PES1 ESS2 POLR2F THOC5 SNW1 RBFA HTATSF1 YJU2 RPL28 C1QBP UTP6 SUPT6H RPL34 HSPA8 NCBP2 RRP9 WDR75 SF3B1 TTF2 EBNA1BP2 NSUN4 EXOSC8 HNRNPA2B1 DDX54 MPHOSPH10 RPP40 DGCR8 LSM8 GTPBP3 RBM39 RPL27 SNRPA1 TOE1 SLC38A2 MTO1 ZC3H10 PWP1 CDK9 PRPF4 CMTR1 PNPT1 BARD1 INTS14 ZCRB1 SF3B4 TPRKB FIP1L1 METTL14 NHP2 UTP23 MBNL1 SREK1 N…
6.71679e-18	69	808	3.59831	Translation	http://amigo.geneontology.org/amigo/term/GO:0006412	RPS20 LARS2 RPL18 SRBD1 RPL31 DDX1 DIS3 RPS5 NOA1 MTIF2 TMED2 RPL6 MRPS18A EIF3D EIF5 EIF3E RPL28 C1QBP MRPL27 RPL34 SEPSECS DDX6 MRPL18 RPS12 NCBP2 FARSB MRPL37 EXOSC8 CNOT1 EIF2S2 QRSL1 RPL27 DPH2 EIF2S1 DPH6 EIF4E2 RSL24D1 PNPT1 LRPPRC WDR61 RPS27A METTL14 RPS3A RARS2 EIF3H EIF3M MRPL49 CDC123 N6AMT1 CNOT11 RPL9 METAP1 RPUSD4 RPL27A RPSA MRPL11 MRPL48 MRPS23 SHMT2 RPL35A RPS27L RPS23 RPL37A RP…
3.36245e-18	71	839	3.56581	Peptide biosynthetic proc.	http://amigo.geneontology.org/amigo/term/GO:0043043	GCLC RPS20 LARS2 RPL18 SRBD1 RPL31 DDX1 DIS3 RPS5 NOA1 MTIF2 TMED2 RPL6 MRPS18A EIF3D EIF5 GSS EIF3E RPL28 C1QBP MRPL27 RPL34 SEPSECS DDX6 MRPL18 RPS12 NCBP2 FARSB MRPL37 EXOSC8 CNOT1 EIF2S2 QRSL1 RPL27 DPH2 EIF2S1 DPH6 EIF4E2 RSL24D1 PNPT1 LRPPRC WDR61 RPS27A METTL14 RPS3A RARS2 EIF3H EIF3M MRPL49 CDC123 N6AMT1 CNOT11 RPL9 METAP1 RPUSD4 RPL27A RPSA MRPL11 MRPL48 MRPS23 SHMT2 RPL35A RPS27L RPS23 …
1.89392e-18	80	1021	3.30161	Mitotic cell cycle proc.	http://amigo.geneontology.org/amigo/term/GO:1903047	TACC3 NUP160 SPDL1 NUP133 MCM6 NDC80 DYNLL1 HAUS4 CDC23 EP300 PSMC6 PSMA3 PSMB5 RAE1 MAPRE1 DCTN6 CDK6 EZH2 SMC3 PSMD3 RAD51C KPNB1 PSMD11 ANAPC15 NUP107 SKP1 PSMD14 CHMP3 RPA2 CCND2 NUP43 CENPL CNOT1 PSMB2 DLGAP5 PPAT PSMA1 MAU2 RAN ANKRD17 MDM2 SMC2 KIF11 NEDD1 BRCA2 CARM1 NUF2 RPS27A CENPC SKP2 CHEK1 CENPH NUP205 BUB1B CNOT11 NAE1 PMF1 PSMC2 TOPBP1 TAF10 CENPN TUBA1A SIN3A PPM1D BCL2L1 NME6 MT…
3.36245e-18	80	1040	3.24129	Protein localization to organelle	http://amigo.geneontology.org/amigo/term/GO:0033365	RPS20 SEC63 KPNA6 CDH1 SPDL1 RPL18 SPI1 POLR1A NUP133 RPL31 SREBF1 BCS1L DDX1 NDC80 TNPO1 RPS5 RPL6 NUP50 TIMM13 SRP54 MAPRE1 TSC2 EZH2 PITRM1 RPL28 KPNB1 CCDC47 UBE2D3 RPL34 HSPA8 NUP107 RPS12 TMEM30A SKP1 RPA2 STK11 UFM1 EMC1 POT1 MAU2 RPL27 RAN EMC7 MDM2 COG3 NMT1 BARD1 NEDD1 BRCA2 MBTPS1 RPS27A RPS3A XRCC4 AIFM1 BUB1B CCT3 RPL9 BAP1 PMPCA RPL27A RPSA SIN3A MTBP TOMM20 ZWILCH KPNA2 RPL35A HGS …
1.80275e-17	77	1006	3.22518	Amide biosynthetic proc.	http://amigo.geneontology.org/amigo/term/GO:0043604	GCLC RPS20 LARS2 RPL18 ACSL4 SRBD1 RPL31 DDX1 DIS3 RPS5 NOA1 MTIF2 TMED2 RPL6 DLD MRPS18A SCD SLC25A1 EIF3D EIF5 GSS EIF3E RPL28 C1QBP MRPL27 RPL34 SEPSECS DDX6 MRPL18 RPS12 NCBP2 FARSB MRPL37 EXOSC8 CNOT1 EIF2S2 QRSL1 RPL27 DPH2 EIF2S1 DPH6 EIF4E2 RSL24D1 PNPT1 LRPPRC WDR61 RPS27A METTL14 RPS3A RARS2 EIF3H EIF3M MRPL49 CDC123 N6AMT1 CNOT11 RPL9 METAP1 RPUSD4 RPL27A RPSA PDHB ELOVL6 MRPL11 MRPL48…
2.28399e-18	86	1166	3.10786	Mitotic cell cycle	http://amigo.geneontology.org/amigo/term/GO:0000278	TACC3 NUP160 SPDL1 NUP133 NLE1 MCM6 NDC80 DYNLL1 HAUS4 CDC23 EP300 PSMC6 PSMA3 PSMB5 RAE1 MAPRE1 DCTN6 CDK6 EZH2 SMC3 PSMD3 RAD51C KPNB1 PSMD11 ANAPC15 NUP107 SKP1 PSMD14 CHMP3 RPA2 CCND2 NUP43 CENPL TUBA1B CNOT1 PSMB2 DLGAP5 YEATS4 PPAT PSMA1 MAU2 RAN ANKRD17 MDM2 SMC2 KIF11 NEDD1 BRCA2 CARM1 NUF2 RPS27A UBA3 CENPC SKP2 CHEK1 CENPH NUP205 BUB1B CNOT11 NAE1 PMF1 PSMC2 TOPBP1 TAF10 CENPN RRM1 TUBA…
3.36245e-18	85	1158	3.09294	Viral proc.	http://amigo.geneontology.org/amigo/term/GO:0016032	CREBBP RPS20 KPNA6 NUP160 POLR2B RPL18 NUP133 RPL31 DDX1 TNPO1 RPS5 DYNLL1 RPL6 CCNK SUPT16H NUP50 POLR2F EIF3D EP300 PSMA3 SNW1 PSMB5 RAE1 RBBP7 HTATSF1 VAC14 TSC2 VPS18 EZH2 RPL28 KPNB1 C1QBP SUPT6H RPL34 HSPA8 DDX6 NUP107 RPS12 TBP RAD50 SKP1 CHMP3 NUP43 HNRNPA2B1 XPO5 PSMB2 SMARCA4 DAD1 RPL27 RAN ANKRD17 MDM2 CDK9 GTF2A2 CARM1 RPS27A SLC20A1 RPS3A SKP2 EIF3M XRCC4 NUP205 FDPS RBBP4 RPL9 POLR2…
4.41846e-19	101	1496	2.8448	Cell cycle proc.	http://amigo.geneontology.org/amigo/term/GO:0022402	TACC3 NUP160 SPDL1 NUP133 MCM6 POLD3 NDC80 DYNLL1 HAUS4 CDC23 THOC5 EP300 PSMC6 PSMA3 PSMB5 RAE1 MAPRE1 RBBP7 DCTN6 CDK6 EZH2 SMC3 PSMD3 RAD51C KPNB1 PSMD11 ANAPC15 NUP107 RAD1 RAD50 SKP1 PSMD14 CHMP3 RPA2 CCND2 NUP43 CENPL CNOT1 PSMB2 UXT DLGAP5 PPAT POT1 PSMA1 MAU2 RAN FIGNL1 ANKRD17 RFC3 MDM2 SMC2 ACTR2 KIF11 NEDD1 BRCA2 CARM1 NUF2 RPS27A CENPC SKP2 CHEK1 CENPH NUP205 BUB1B CNOT11 NAE1 PMF1 PS…
2.42896e-25	131	1961	2.81485	Organonitrogen compound biosynthetic proc.	http://amigo.geneontology.org/amigo/term/GO:1901566	GCLC AK2 RPS20 LARS2 PGM3 COX15 ADSS2 ALDH18A1 RPL18 FECH ACSL4 SRBD1 RPL31 DDX1 CPOX DIS3 RPS5 STARD7 NOA1 MTIF2 SEPHS1 TMED2 RPL6 DLD MRPS18A SCD SLC25A1 EIF3D EIF5 GSS SMS DHODH EIF3E NAMPT RPL28 C1QBP MRPL27 RPL34 SEPSECS DDX6 CHKA ATP5F1B MRPL18 RPS12 NCBP2 FARSB MRPL37 ATP5PB SRM MTR DHDDS GOT1 EXOSC8 AMD1 CNOT1 EIF2S2 PPAT DAD1 QRSL1 RPL27 MMACHC DPH2 EIF2S1 DPH6 CEPT1 TMEM258 EIF4E2 COG3 …
2.82273e-18	118	1997	2.4898	Cell cycle	http://amigo.geneontology.org/amigo/term/GO:0007049	TACC3 NUP160 SPDL1 NUP133 NLE1 MCM6 POLD3 NDC80 DYNLL1 CCNK HAUS4 CDC23 PES1 THOC5 EP300 PSMC6 PSMA3 PSMB5 RAE1 MAPRE1 RBBP7 TSC2 DCTN6 CDK6 EZH2 SMC3 PSMD3 RAD51C KPNB1 PSMD11 HSPA8 ANAPC15 NUP107 RAD1 RAD50 SKP1 PSMD14 CHMP3 RPA2 STK11 CCND2 NUP43 CENPL TUBA1B USP9X CNOT1 PSMB2 PDCD2L UXT DLGAP5 YEATS4 PPAT POT1 PSMA1 MAU2 RAN FIGNL1 ANKRD17 RFC3 MDM2 SMC2 PIM1 ACTR2 KIF11 NEDD1 BRCA2 CARM1 NUF…
1.21897e-17	114	1935	2.48248	Protein-containing complex assembly	http://amigo.geneontology.org/amigo/term/GO:0065003	HCCS CREBBP COX15 MRTO4 TRAPPC3 NLE1 BCS1L MCM6 DDX1 RPS5 TMED2 RPL6 ORC6 SNAP23 NDUFB7 SF3A1 EIF3D EP300 PSMC6 PSMA3 EIF5 PSMB5 SRP54 UQCC1 NDUFAF5 MAPRE1 RBBP7 VPS18 EIF3E YJU2 DMAC2 NAPA TWNK PSMD3 RAD51C PSMD11 HSPA8 FOXRED1 KCTD10 CAND1 NUP107 SOD2 TBP SKP1 TIMMDC1 PSMD14 NDUFS7 SF3B1 CHMP3 ORC4 FARSB RPA2 CENPL TAF12 EIF2S2 PSMB2 DLGAP5 SMARCA4 PSMA1 ASH2L ECSIT POMP MDM2 POLR1E RSL24D1 PNP…
